# Ancestral absence of electron transport chains in Patescibacteria and DPANN

**DOI:** 10.1101/2020.04.07.029462

**Authors:** Jacob P. Beam, Eric D. Becraft, Julia M. Brown, Frederik Schulz, Jessica K. Jarett, Oliver Bezuidt, Nicole J. Poulton, Kayla Clark, Peter F. Dunfield, Nikolai V. Ravin, John R. Spear, Brian P. Hedlund, Konstantinos A. Kormas, Stefan M. Sievert, Mostafa S. Elshahed, Hazel A. Barton, Matthew B. Stott, Jonathan A. Eisen, Duane P. Moser, Tullis C. Onstott, Tanja Woyke, Ramunas Stepanauskas

## Abstract

Recent discoveries suggest that the candidate superphyla Patescibacteria and DPANN constitute a large fraction of the phylogenetic diversity of Bacteria and Archaea. Their small genomes and limited coding potential have been hypothesized to be ancestral adaptations to obligate symbiotic lifestyles. To test this hypothesis, we performed cell-cell association, genomic, and phylogenetic analyses on 4,829 individual cells of Bacteria and Archaea from 46 globally distributed surface and subsurface field samples. This confirmed the ubiquity and abundance of Patescibacteria and DPANN in subsurface environments, the small size of their genomes and cells, and the divergence of their gene content from other Bacteria and Archaea. Our analyses suggest that most Patescibacteria and DPANN in the studied subsurface environments do not form specific physical associations with other microorganisms. These data also suggest that their unusual genomic features and prevalent auxotrophies may be a result of minimal cellular energy transduction mechanisms that potentially precede the evolution of respiration, thus relying solely on fermentation for energy conservation.
