## Supplemental Table 5 for "Ancestral absence of electron transport chains in Patescibacteria and DPANN"

	Acidobacteria	Actinobacteria	Aminicenantes	Armatimonadetes	Atribacteria	Bacteroidetes	Caldiserica	Calditrichaeota	Chloroflexi	Crenarchaeota	Cyanobacteria	Dadabacteria	Deinococcus-Thermus	DPANN	Euryarchaeota	Firmicutes	Gemmatimonadetes	Hydrogenedentes	Ignavibacteria	Latescibacteria	Lindowbacteria	Margulisbacteria	Marinimicrobia	Melainabacteria	Nitrospirae	Oligoflexia	Omnitrophica	Patescibacteria	Planctomycetes	Proteobacteria	Rokubacteria	Spirochaetes	Thaumarchaeota	Verrucomicrobia
Actinobacteria	1	NA	NA	NA	NA	NA	NA	NA	NA	NA	NA	NA	NA	NA	NA	NA	NA	NA	NA	NA	NA	NA	NA	NA	NA	NA	NA	NA	NA	NA	NA	NA	NA	NA
Aminicenantes	1	1	NA	NA	NA	NA	NA	NA	NA	NA	NA	NA	NA	NA	NA	NA	NA	NA	NA	NA	NA	NA	NA	NA	NA	NA	NA	NA	NA	NA	NA	NA	NA	NA
Armatimonadetes	1	0.389069368985252	1	NA	NA	NA	NA	NA	NA	NA	NA	NA	NA	NA	NA	NA	NA	NA	NA	NA	NA	NA	NA	NA	NA	NA	NA	NA	NA	NA	NA	NA	NA	NA
Atribacteria	1	1	1	1	NA	NA	NA	NA	NA	NA	NA	NA	NA	NA	NA	NA	NA	NA	NA	NA	NA	NA	NA	NA	NA	NA	NA	NA	NA	NA	NA	NA	NA	NA
Bacteroidetes	1	0.0291502582164731	0.239015560270779	0.805924094643245	1	NA	NA	NA	NA	NA	NA	NA	NA	NA	NA	NA	NA	NA	NA	NA	NA	NA	NA	NA	NA	NA	NA	NA	NA	NA	NA	NA	NA	NA
Caldiserica	1	1	1	1	1	1	NA	NA	NA	NA	NA	NA	NA	NA	NA	NA	NA	NA	NA	NA	NA	NA	NA	NA	NA	NA	NA	NA	NA	NA	NA	NA	NA	NA
Calditrichaeota	1	1	1	1	1	1	1	NA	NA	NA	NA	NA	NA	NA	NA	NA	NA	NA	NA	NA	NA	NA	NA	NA	NA	NA	NA	NA	NA	NA	NA	NA	NA	NA
Chloroflexi	1	0.218768379807072	1	0.593926863934422	0.213363406105469	5.91206148345754e-06	1	1	NA	NA	NA	NA	NA	NA	NA	NA	NA	NA	NA	NA	NA	NA	NA	NA	NA	NA	NA	NA	NA	NA	NA	NA	NA	NA
Crenarchaeota	1	0.349535614765371	0.535384847386009	1	1	1	1	1	0.104778554613471	NA	NA	NA	NA	NA	NA	NA	NA	NA	NA	NA	NA	NA	NA	NA	NA	NA	NA	NA	NA	NA	NA	NA	NA	NA
Cyanobacteria	1	2.02346590916668e-18	0.000157957407932029	0.689596702116538	1	4.16359284616279e-08	1	1	1.35900346856034e-16	1	NA	NA	NA	NA	NA	NA	NA	NA	NA	NA	NA	NA	NA	NA	NA	NA	NA	NA	NA	NA	NA	NA	NA	NA
Dadabacteria	1	1	1	1	1	1	1	1	1	1	1	NA	NA	NA	NA	NA	NA	NA	NA	NA	NA	NA	NA	NA	NA	NA	NA	NA	NA	NA	NA	NA	NA	NA
Deinococcus-Thermus	1	0.000493568952834286	0.0509353992018226	1	1	0.121735425802943	1	1	0.000304522103056184	1	1	1	NA	NA	NA	NA	NA	NA	NA	NA	NA	NA	NA	NA	NA	NA	NA	NA	NA	NA	NA	NA	NA	NA
DPANN	0.868230115762061	1	1	1	1	1	1	1	1	1	1	1	1	NA	NA	NA	NA	NA	NA	NA	NA	NA	NA	NA	NA	NA	NA	NA	NA	NA	NA	NA	NA	NA
Euryarchaeota	1	1	0.422204823542514	0.62219582045526	1	1	1	1	0.00257027298021774	1	0.000265786572029885	1	0.0966764771532761	1	NA	NA	NA	NA	NA	NA	NA	NA	NA	NA	NA	NA	NA	NA	NA	NA	NA	NA	NA	NA
Firmicutes	1	9.36337029800112e-09	0.00428133918285338	0.509143135828785	1	0.0340313890178213	1	1	4.75211068651632e-10	1	1	1	1	1	0.634865308013465	NA	NA	NA	NA	NA	NA	NA	NA	NA	NA	NA	NA	NA	NA	NA	NA	NA	NA	NA
Gemmatimonadetes	1	1	1	1	1	1	1	1	1	1	0.047003012718336	1	0.538695424681489	1	1	0.810771196454721	NA	NA	NA	NA	NA	NA	NA	NA	NA	NA	NA	NA	NA	NA	NA	NA	NA	NA
Hydrogenedentes	1	1	1	1	1	1	1	1	1	1	1	1	1	1	1	1	1	NA	NA	NA	NA	NA	NA	NA	NA	NA	NA	NA	NA	NA	NA	NA	NA	NA
Ignavibacteria	1	1.44092871714207e-06	0.00834159059451598	1	1	0.000190042805653531	1	1	3.20453517391014e-06	1	0.005246014449393	1	1	1	0.00104468611216694	0.000244696350882032	0.0263881037073122	1	NA	NA	NA	NA	NA	NA	NA	NA	NA	NA	NA	NA	NA	NA	NA	NA
Latescibacteria	1	0.0130350053311911	0.104778554613471	1	1	0.108593473908367	1	1	0.0169883870516087	1	1	1	1	1	0.0445135889933453	0.165413324162301	0.346998276543514	1	1	NA	NA	NA	NA	NA	NA	NA	NA	NA	NA	NA	NA	NA	NA	NA
Lindowbacteria	1	1	1	1	1	1	1	1	1	1	1	1	1	1	1	1	1	1	1	1	NA	NA	NA	NA	NA	NA	NA	NA	NA	NA	NA	NA	NA	NA
Margulisbacteria	1	1	1	1	1	1	1	1	1	1	0.763578686493044	1	1	1	1	1	1	1	0.943457843758597	1	1	NA	NA	NA	NA	NA	NA	NA	NA	NA	NA	NA	NA	NA
Marinimicrobia	1	1	1	1	1	1	1	1	1	0.487503969924292	0.000921311295773214	1	0.0860078190594022	1	1	0.0181904063413491	1	1	0.067388793977047	0.120540228642496	1	1	NA	NA	NA	NA	NA	NA	NA	NA	NA	NA	NA	NA
Melainabacteria	1	1	1	1	1	1	1	1	1	1	1	1	1	1	1	1	1	1	1	1	1	1	1	NA	NA	NA	NA	NA	NA	NA	NA	NA	NA	NA
Nitrospirae	1	1	1	1	1	1	1	1	1	1	0.434726123187653	1	1	1	1	1	1	1	0.0254965534124612	0.390108573171445	1	1	1	1	NA	NA	NA	NA	NA	NA	NA	NA	NA	NA
Oligoflexia	1	1	1	1	1	1	1	1	1	1	1	1	1	1	1	1	1	1	1	1	1	1	1	1	1	NA	NA	NA	NA	NA	NA	NA	NA	NA
Omnitrophica	0.0272455381985085	0.0489343693050078	0.782147586787411	1	0.96201783593337	0.00411298935578588	1	1	0.0072228185024922	1	0.00273534943740938	1	0.454945809956864	1	0.0723755616337512	0.00790422593788066	0.865111421007558	1	0.109277377786943	1	1	1	1	1	1	1	NA	NA	NA	NA	NA	NA	NA	NA
Patescibacteria	1.46352987464569e-13	2.2497436423795e-44	1.05696691152698e-06	0.116935187672633	6.30000656069383e-08	5.61049031309009e-40	0.0276415739716515	0.123563831636332	1.13874120915219e-30	1.10437510975382e-05	1.26984843692436e-56	5.14603429198765e-05	8.04204625969139e-11	0.49239688481758	1.28303466674313e-18	4.80048624753649e-38	3.86738891596012e-08	0.671671582881999	9.07638269045086e-15	4.50703788177789e-05	0.65504866416105	0.108884431672066	3.06979894720557e-05	1	2.79567751564257e-06	1	0.0461969000041765	NA	NA	NA	NA	NA	NA	NA
Planctomycetes	1	1	1	1	1	1	1	1	1	1	1	1	1	1	1	1	1	1	1	1	1	1	1	1	1	1	1	0.763959006513549	NA	NA	NA	NA	NA	NA
Proteobacteria	1	4.29150090254041e-18	0.000831733600566176	1	1	0.00392530251575434	1	1	3.38936601941264e-20	1	1	1	1	0.0257561929585761	0.228495674641266	1	0.0148117177176022	1	1	1	1	1	0.120540228642496	1	1	1	0.000180552698999315	6.37521591225319e-140	1	NA	NA	NA	NA	NA
Rokubacteria	1	5.14603429198765e-05	0.0190196318723166	1	1	0.0106571059585172	1	1	5.13408775207307e-06	1	1	1	1	1	0.0300883931690273	0.102849277943639	0.0769192922283923	1	1	1	1	1	0.121638650935916	1	0.187903998795591	1	0.0905588334406651	1.92492420578131e-15	1	1	NA	NA	NA	NA
Spirochaetes	0.241135971892068	1	1	1	1	0.227114891924541	1	1	1	1	0.0508541531510543	1	1	1	1	0.243037211043517	1	1	0.0815712051824746	1	1	1	1	1	1	1	0.552802385306307	1.67912528929981e-07	1	0.000958999862796696	0.123563831636332	NA	NA	NA
Thaumarchaeota	1	2.57903739536297e-06	0.0318845979397339	0.448534909028869	1	1	1	1	3.96483098410886e-09	1	1.12928563402986e-15	1	0.0367602209915437	1	1	1.10437510975382e-05	1	1	1.9091029697517e-06	0.00245572915434723	1	1	0.16314589271835	1	1	1	0.00371725854217708	2.89268339779078e-46	1	0.0254606589832837	0.000385473421400228	0.147452592073045	NA	NA
Verrucomicrobia	1	1	1	1	1	1	1	1	1	1	1	1	1	1	1	1	1	1	1	1	1	1	1	1	1	1	1	0.00432340419274709	1	1	1	1	1	NA
Zixibacteria	1	1	1	1	1	1	1	1	1	1	1	1	1	1	1	1	1	1	1	1	1	1	1	1	1	1	1	0.0273383738150521	1	1	1	1	1	1
